# MRI-Based Quantification of Central Nervous System Tissue and Cerebrospinal Fluid Volumes in Developing Pigs

**DOI:** 10.1101/2025.10.21.683566

**Authors:** Luke S. Myers, John F. Griffin, Sarah G. Christian, Scott V. Dindot

## Abstract

There is a growing need for alternative animal models to test brain-targeted therapies, and pigs are emerging as a promising option. Their utility, however, depends on reliable estimations of central nervous system (CNS) tissue and cerebrospinal fluid (CSF) volumes, which are essential for translating therapeutic doses between studies in animals and humans. To address this need, we conducted a cross-sectional study of 12 commercial pigs (*Sus scrofa*) across four age groups (2, 5, 11, and 19 weeks). High-resolution magnetic resonance images (MRI) of the brain and spinal cord were acquired using T2-weighted turbo spin echo with fat saturation and short *tau* inversion recovery scans. CNS tissue and CSF volumes were segmented and quantified using 3D Slicer, along with additional anatomical measurements. Our findings reveal notable age-related changes, including spinal CSF volume surpassing brain CSF volume in older pigs, highlighting shifts in CSF distribution that may influence dosing and delivery strategies for CNS-targeted therapies. This study provides a reference for future research using pig models in CNS disease studies and underscores the importance of incorporating brain and spinal CSF and CNS volume data into preclinical models.
