## Supplementary Table 1,Supplementary Table 2, Supplementary Table 3 for "MRI-Based Quantification of Central Nervous System Tissue and Cerebrospinal Fluid Volumes in Developing Pigs"

### Sheet: Supp Table 1.
Supplementary Table 1. Individual Animal Measurements
Pig ID	Age Group (Weeks)	Age (Day)	Sex	Body Weight (kg)	Eye to Sacral Length (cm)	Total CSF Voxels	Total CSF Volume (cm3)	Total CSF Surface Area (cm2)	Brain CSF Voxels	Brain CSF Volume (cm3)	Brain CSF Surface Area (cm2)	Spine CSF Voxels	Spine CSF Volume (cm3)	Spine CSF Surface Area (cm2)	Total Tis Voxels	Total Tis Volume (cm3)	Total Tis Surface Area (cm2)	Brain Tis Voxels	Brain Tis Volume (cm3)	Brain Tis Surface Area (cm2)	Spine Tis Voxels	Spine Tis Volume (cm3)	Spine Tis Surface Area (cm2)	Spine Cavity Length (cm)	Spinal Cord Length (cm)	C1 Height (cm)	T1 Height (cm)	L1 Height (cm)	C1 Cord Height (cm)	T1 Cord Height (cm)	L1 Cord Height (cm)	C1 Subarachnoid Height (cm)	T1 Subarachnoid Height (cm)	L1 Subarachnoid Height (cm)	Brain Cavity Length (cm)	Brain Cavity Width (cm)	Brain Cavity Depth (cm)	Cervical Vertebrae	Thoracolumbar Vertebrae	Total Vertebrae
1	2	14	M	3.68	37.37	10183	8.0118	148.334	5893	4.6365	83.4269	4290	3.3753	64.9068	62867	49.4626	148.826	54535	42.9071	114.819	8332	6.55546	34.0073	32.81	30.57	0.7439	0.6667	0.5614	0.4554	0.4915	0.3339	0.14425	0.0876	0.11375	6.009	4.62	3.389	7	21	28
2	2	14	F	3.77	37.23	9746	7.66797	140.829	5773	4.54209	80.9457	3973	3.12588	59.8836	62844	49.4445	146.543	55597	43.7427	115.336	7247	5.7018	31.2065	32.67	30.44	0.7282	0.7205	0.5729	0.498	0.4806	0.3891	0.1151	0.11995	0.0919	6.061	4.665	3.275	7	21	28
3	2	14	M	4.25	38.28	10123	7.96458	148.759	5928	4.66404	85.4281	4195	3.30054	63.3309	61132	48.0976	143.23	53594	42.1668	110.479	7538	5.93076	32.7507	33.66	31.7	0.7451	0.7261	0.5667	0.5358	0.5012	0.4064	0.10465	0.11245	0.08015	6.239	4.51	3.34	7	22	29
4	5	30	F	7.83	46.41	13568	10.675	180.53	7112	5.59559	95.2696	6456	5.07945	85.2601	72351	56.9245	174.097	61469	48.3627	132.378	10882	8.56176	41.7189	41.88	38.37	0.8281	0.8475	0.664	0.5489	0.5171	0.4292	0.1396	0.1652	0.1174	6.139	4.83	3.528	7	21	28
5	5	37	M	7.24	47.24	15042	11.8348	193.416	8703	6.84736	106.717	6339	4.98741	86.6993	74485	58.6034	178.476	63349	49.8418	134.461	11136	8.7616	44.0151	40.43	38.78	0.8246	0.8018	0.6542	0.5524	0.5603	0.4996	0.1361	0.12075	0.0773	6.351	4.699	3.471	7	22	29
6	5	37	F	7.3	48.09	15604	12.2769	193.095	8450	6.6483	100.996	7154	5.62863	92.0994	86185	67.8088	190.556	72165	56.7781	143.349	14020	11.0307	47.2075	44.02	39.61	0.9134	0.9942	0.6476	0.6293	0.6435	0.4685	0.14205	0.17535	0.08955	6.521	5.046	3.519	7	22	29
7	11	73	M	26	68.79	25331	19.93	303.556	11941	9.39496	141.48	13390	10.535	162.076	121837	95.8591	267.768	95675	75.2753	183.688	26162	20.5838	84.0801	61.9	56.63	0.9277	1.006	0.7794	0.6774	0.7168	0.4952	0.12515	0.1446	0.1421	7.383	5.379	3.805	7	21	28
8	11	80	M	33	74.06	24541	19.3084	296.106	10440	8.214	126.337	14101	11.0944	169.769	112481	88.4979	248.603	88652	69.7497	166.661	23829	18.7482	81.9419	64.6	62.57	0.7951	0.8786	0.7705	0.5305	0.602	0.5417	0.1323	0.1383	0.1144	7.301	5.186	3.966	7	21	28
9	11	80	F	27	72.47	25009	19.6766	292.344	10559	8.30762	124.535	14450	11.369	167.809	119959	94.3815	257.065	94082	74.022	171.815	25877	20.3595	85.2495	64.66	59.27	1.016	1.033	0.8045	0.6619	0.712	0.5835	0.17705	0.1605	0.1105	7.181	5.438	3.847	7	21	28
10	19	134	F	57	86.3	22727	23.5953	366.66	7793	8.09075	124.922	14934	15.5046	241.738	112205	115.473	385.267	82352	84.479	207.933	29853	30.9936	177.334	79.35	71.11	1.084	0.8949	0.8484	0.6845	0.656	0.6297	0.19975	0.11945	0.10935	7.733	5.46	4.089	7	21	28
11	19	135	M	47	.	32208	25.3407	367.237	10321	8.12037	121.963	21887	17.2203	245.274	146142	114.982	305.409	109151	85.878	183.126	36991	29.1038	122.283	.	65.07	0.937	1.141	0.9945	0.7132	0.7524	0.7102	0.1119	0.1943	0.14215	7.65	5.574	4.164	7	21	28
12	19	137	M	56	87.66	29544	23.2447	364.952	10463	8.23209	130.744	19081	15.0126	234.208	153140	120.488	311.275	113295	89.1384	192.482	39845	31.3493	118.793	77.61	72.65	1.067	1.094	0.9609	0.8229	0.7617	0.6886	0.12205	0.16615	0.13615	7.995	5.693	4.305	7	21	28

### Sheet: Supp Table 2.
Supplementary Table 2. Correlations Table
CNS Measurement	Weight	CNS Length
Body Weight	1	0.967409
Eye to Sacral Length (cm)	0.967409	1
Total CSF Volume (ml)	0.946295	0.99268
Total CSF Surface Area (cm2)	0.967893	0.995585
Brain CSF Volume (ml)	0.755997	0.874268
Brain CSF Surface Area (cm2)	0.78878	0.901328
Spine CSF Volume (ml)	0.968118	0.996814
Spine CSF Surface Area (cm2)	0.983605	0.992529
Total Tis Volume (cm3)	0.9685	0.987189
Total Tis Surface Area (cm2)	0.963686	0.955124
Brain Tis Volume (cm3)	0.955009	0.985184
Brain Tis Surface Area (cm2)	0.934653	0.971521
Spine Tis Volume (cm3)	0.985292	0.981685
Spine Tis Surface Area (cm2)	0.95856	0.914593
Brain Cavity Length (cm)	0.96176	0.98269
Brain Cavity Width (cm)	0.904235	0.950382
Brain Cavity Depth (cm)	0.969722	0.983003
Spine Cavity Length (cm)	0.968901	0.998058
C1 Width (cm)	0.815972	0.853591
T1 Width (cm)	0.698309	0.761924
L1 Width (cm)	0.929807	0.973615
Spinal Cord Length (cm)	0.968206	0.999538
C1 Cord Width (cm)	0.80975	0.806181
T1 Cord Width (cm)	0.793147	0.854303
L1 Cord Width (cm)	0.913939	0.938646

### Sheet: Supp Table 3.
Supplementary Table 3. CNS Measurements Across Species
Reference #	Species	PMID	Year	Height Av. (cm)	Age Av. (Year)	Brain CSF Av. (cm3)	Brain CSF Range (cm3)	Brain Tis Av. (cm3)	Brain Tis Range (cm3)	Spine CSF Av. (cm3)	Spine CSF Range (cm3)	Spine Tis Av. (cm3)	Spine Tissue Range (cm3)	Cord Length Av. (cm3)	Cord Length Range (cm)	Spine Canal Length Av. (cm)	Spine Canal Length Range (cm)
1	Human	PMID: 3431356	1987		37.75	130.25	57.1-286.5
2	Human	PMID: 7950308	1994		27.15			1380.1	1173.3-1625.6
3	Human	PMID: 8669675	1996	183	35					107	94.84-120.01
4	Human	PMID: 8847592	1996		39.5	137		1242
5	Human	PMID: 10929302	2000		49.25	185.75
6	Human	PMID: 18201875	2008	173	34.15	117.2		1322.25
7	Human	PMID: 20725835	2011		48.2	295.6	142–600
8	Human	PMID: 21412855	2011	173	70					81	52-103	20	15-24	38	32.3-43.6	58.2	51.0-62.8
9	Human	PMID: 22523420	2012		29					122
10	Human	PMID: 23570816	2013		54.5	250				76
11	Human	PMID: 21854479	2013		41.5							19.92
12	Human	PMID: 26705322	2016		73	319		1109
13	Human	PMID: 29258534	2017		23					97.3		19.9		44.8		60.4
14	Human	PMID: 28314198	2017	169.6	39	179.1	77.2-287.4			84.2	67.3-115.1
15	Human	PMID: 29748202	2018		41.6							20.1
16	Human	PMID: 33949937	2021		49.97	203.3	199.7-206.9
17	Human	PMID: 37060450	2023		20+	322.9	287-388.7	1100.3	1035.8-1155.5
18	Macaque	PMID: 14283282	1965		adult									23.2	17.5-18.0
19	Macaque	PMID: 10444351	1999		adult			79.1
20	Macaque	PMID: 10350533	1999		14.5	21		95
21	Macaque	PMID: 10924777	2000		12.5			103.6
22	Macaque	PMID: 10678751	2000		4.25			80	70.9-97.6
23	Macaque	PMID: 12727461	2003		adult			90.6	73-108
24	Macaque	PMID: 17360682	2007		adult			87.3
25	Macaque	PMID: 21256229	2011		adult	8.91		70.9
26	Macaque	PMID: 22317925	2012		3.75			74	62-85
27	Macaque	PMID: 26159774	2016	33.45	5			95
28	Macaque	PMID: 29045561	2017		4.5			100
29	Macaque	PMID: 28462417	2017		4					8.7		4.5				28
30	Macaque	PMID: 28461058	2019		5.5	11.76		80
31	Macaque	PMID: 30811449	2019		5					7.41	6.24-8.47	4.57	3.98-5.40			30.1	29.6-30.7
32	Macaque	PMID: 32771027	2020		adult	11.6	8.8-14.9
33	Macaque	PMID: 39136727	2024		10.4			104.2
34	Rat	PMID: 4739806	1973		0.58 (30 weeks)	0.25		1.34
35	Rat	PMID: 8440788	1993											9.48	9.0-9.8
36	Rat	PMID: 12763606	2003		0.29 (15 weeks)	0.282	0.239-0.324
37	Rat	PMID: 14642643	2003		0.29 (15 weeks)	0.246	0.232-0.260
38	Rat	PMID: 22269091	2012		0.25 (13 weeks)	0.275
38	Rat	PMID: 22269091	2012		1 (52 weeks)	0.321
38	Rat	PMID: 22269091	2012		1.67 (87 weeks)	0.375
38	Rat	PMID: 22269091	2012		2.5 (130 weeks)	0.441
39	Rat	PMID: 24932405	2014		0.29 (15 weeks)	0.204		2.157
39	Rat	PMID: 24932405	2014		1.35 (70 weeks)	0.275		2.366
40	Rat	PMID: 33407650	2021		0.27 (14 weeks)	0.185		1.833
41	Rat	PMID: 35069163	2022		0.25 (13 weeks)	0.466	0.384-0.781	2.074	1.911-2.583
42	Mouse	PMID: 7144238	1982		0.17 (9 weeks)	0.037
43	Mouse	PMID: 16165303	2005		0.25 (13 weeks)	0.015		0.45
44	Mouse	PMID: 15879512	2005		0.23 (12 weeks)			0.47
45	Mouse	PMID: 15130929	2006		0.31 (16 weeks)			0.41	0.357-0.480
46	Mouse	PMID: 17627846	2008		0.17 (9 weeks)			0.51
47	Mouse	PMID: 20593980	2010		0.06 (3 weeks)	0.021	0.007-0.036	0.49
47	Mouse	PMID: 20593980	2010		0.23 (12 weeks)	0.102		0.59
48	Mouse	PMID: 21734011	2011	10.6	0.21 (11 weeks)			0.43	0.140-0.596
49	Mouse	PMID: 26449520	2015		0.27 (14 weeks)			0.4	0.365-0.455
50	Mouse	https://phenome.jax.org [Cited (01/09/2025)]	2015	9	0.5 (26 weeks)			0.4	0.362-0.450
51	Mouse	PMID: 30559955	2018		0.27 (14 weeks)			0.45	0.37-0.505
52	Mouse	PMID: 32818613	2020					0.43
53	Mouse	PMID: 35021077	2022		0.29 (15 weeks)											5.7	4.06-7.57
